# Iterative Subtractive Binning of Freshwater Chronoseries Metagenomes Identifies of over Four Hundred Novel Species and their Ecologic Preferences

**DOI:** 10.1101/826941

**Authors:** LM Rodriguez-R, D Tsementzi, C Luo, KT Konstantinidis

## Abstract

Recent advances in sequencing technology and accompanying bioinformatic pipelines have allowed unprecedented access to the genomes of yet-uncultivated microorganisms from a wide array of natural and engineered environments. However, the catalogue of available genomes from uncultivated freshwater microbial populations remains limited, and most genome recovery attempts in freshwater ecosystems have only targeted few specific taxa. Here, we present a novel genome recovery pipeline, which incorporates iterative subtractive binning and apply it to a time series of metagenomic datasets from seven connected locations along the Chattahoochee River (Southeastern USA). Our set of Metagenome-Assembled Genomes (MAGs) represents over four hundred genomospecies yet to be named, which substantially increase the number of high-quality MAGs from freshwater lakes and represent about half of the total microbial community sampled. We propose names for two novel species that were represented by high-quality MAGs: “*Candidatus* Elulimicrobium humile” (“*Ca*. Elulimicrobiota” in the “Patescibacteria” group) and “*Candidatus* Aquidulcis frankliniae” (“Chloroflexi”). To evaluate the prevalence of these species in the chronoseries, we introduce novel approaches to estimate relative abundance and a habitat-preference score that control for uneven quality of the genomes and sample representation. Using these metrics, we demonstrate a high degree of habitat-specialization and endemicity for most genomospecies observed in the Chattahoochee lacustrine ecosystem, as well as wider species ecological ranges associated with smaller genomes and higher coding densities, indicating an overall advantage of smaller, more compact genomes for cosmopolitan distributions.
