## Supplementary material for "Iterative Subtractive Binning of Freshwater Chronoseries Metagenomes Identifies of over Four Hundred Novel Species and their Ecologic Preferences": Table S1

### Sheet: S1
sample_name	Accessions					Sample Attributes									Physicochemical parameters							Sequencing attributes
	bioproject	biosample	enveomics	site_code	replicate	sample_title	collection_date	geo_loc_name	Latitude (N)	Longitude (E)	lat_lon	size_fraction	env_biome	elevation	temp	ph	conductivity	turbidity	dissolved_oxygen	dissolved_solids	salinity	instrument_model	raw_reads	trimmed_len	trimmed_reads	trimmed_size	nonpareil_c	nonpareil_nd
APA_1009B	PRJNA497294	SAMN10254597	ENVE_0117	APA	B	Metagenome of Apalachicola Estuary from September 24, 2010	2010-09-24	USA: Apalachicola Estuary	29.7191	-84.9812	29.719072 N 84.981177 W	1.6-0.2um	estuary	0 MASL	29.4 C	7.95	39.1 mS/cm	50.9 NTU	2.84 mg/L DO	23.8 g/l TDS	24.1 ppt	Illumina HiSeq 2500	13661183	133.977	22816780	3056916722	0.611393	20.8127
APA_1309A	PRJNA497294	SAMN10254598	ENVE_0215	APA	A	Metagenome of Apalachicola Estuary from September 7, 2013	2013-09-07	USA: Apalachicola Estuary	29.7191	-84.9812	29.719072 N 84.981177 W	1.6-0.2um	estuary	0 MASL	29.02 C	6.42	0.143 mS/cm	8.1 NTU	5.11 mg/L DO	0.093 g/l TDS	0 ppt	Illumina HiSeq 2500	20454300	125.421	24151744	3029145810	0.781241	19.7375
APA_1409A	PRJNA497294	SAMN10254599	ENVE_0340	APA	A	Metagenome of Apalachicola Estuary from September 24, 2014	2014-09-24	USA: Apalachicola Estuary	29.7191	-84.9812	29.719072 N 84.981177 W	1.6-0.2um	estuary	0 MASL	27.86 C	6	7.52 mS/cm	10.2 NTU	7.08 mg/L DO	4.71 g/l TDS	3.2 ppt	Illumina HiSeq 2500	13989475	141.07	24150232	3406871014	0.744995	20.1133
APA_1510A	PRJNA497294	SAMN10254654	ENVE_0370	APA	A	Metagenome of Apalachicola Estuary from October 4, 2015	2015-10-04	USA: Apalachicola Estuary	29.7191	-84.9812	29.719072 N 84.981177 W	1.6-0.2um	estuary	0 MASL	25.59 C	8.59	28.3 mS/cm	14.7 NTU	7.09 mg/L DO	17.5 g/l TDS	16.2 ppt	Illumina HiSeq 2500	18465263	139.1	31368438	4363337705	0.713529	20.4329
E1_T0	PRJNA497294	SAMN10254600	ENVE_0310	LL	T0	Metagenome of Lake Lanier from December 15, 2013	2013-12-15	USA: Lake Lanier	34.2611	-83.9501	34.261117 N 83.950069 W	1.6-0.2um	lake	356 MASL	13 C	7.51	0.079 mS/cm	4.9 NTU	10.31 mg/L DO	0.051 g/l TDS	0 ppt	Illumina Genome Analyzer II	41895023	122.35	58147036	7114278892	0.809739	20.0073
E2M_1009A	PRJNA497294	SAMN10254601	ENVE_0015	E2M	A	Metagenome of Eastpoint Estuary from September 24, 2010	2010-09-24	USA: Eastpoint Estuary	29.7181	-84.8885	29.718121 N 84.888527 W	1.6-0.2um	estuary	0 MASL	missing	missing	missing	missing	missing	missing	missing	Illumina HiSeq 2500	26187559	87.2398	39099438	3411025339	0.749683	19.9312
E2M_1309A	PRJNA497294	SAMN10254602	ENVE_0184	E2M	A	Metagenome of Eastpoint Estuary from September 7, 2013	2013-09-07	USA: Eastpoint Estuary	29.7181	-84.8885	29.718121 N 84.888527 W	1.6-0.2um	estuary	0 MASL	31.93 C	7.95	29.4 mS/cm	34.7 NTU	7.57 mg/L DO	18.2 g/l TDS	17 ppt	Illumina HiSeq 2500	24995497	135.449	37202818	5039087620	0.859249	19.6365
E2M_1409A	PRJNA497294	SAMN10254603	ENVE_0341	E2M	A	Metagenome of Eastpoint Estuary from September 24, 2014	2014-09-24	USA: Eastpoint Estuary	29.7181	-84.8885	29.718121 N 84.888527 W	1.6-0.2um	estuary	0 MASL	26.65 C	6	47.1 mS/cm	13.4 NTU	7.08 mg/L DO	28.7 g/l TDS	30.2 ppt	Illumina Genome Analyzer II	11232982	140.204	19041550	2669695780	0.747199	19.8713
E2M_1510C	PRJNA497294	SAMN10254655	ENVE_0388	E2M	C	Metagenome of Eastpoint Estuary from October 4, 2015	2015-10-04	USA: Eastpoint Estuary	29.7181	-84.8885	29.718121 N 84.888527 W	1.6-0.2um	estuary	0 MASL	missing	missing	missing	missing	missing	missing	missing	Illumina HiSeq 2500	11076369	186.746	16493594	3080112339	0.696983	20.3075
LE_1009A	PRJNA497294	SAMN10254604	ENVE_0013	LE	A	Metagenome of Lake Eufaula from September 24, 2010	2010-09-24	USA: Lake Eufaula	31.6629	-85.0622	31.66294 N 85.062168 W	1.6-0.2um	lake	58 MASL	31.75 C	6.77	0.086 mS/cm	4.5 NTU	4.4 mg/L DO	0.056 g/l TDS	0 ppt	Illumina HiSeq 2500	13515494	85.5073	18098562	1547559709	0.659744	19.8005
LE_1208A	PRJNA497294	SAMN10254605	ENVE_0120	LE	A	Metagenome of Lake Eufaula from August 5, 2012	2012-08-05	USA: Lake Eufaula	31.6629	-85.0622	31.66294 N 85.062168 W	1.6-0.2um	lake	58 MASL	31.5 C	6.5	0.102 mS/cm	7.2 NTU	6.95 mg/L DO	0.066 g/l TDS	0 ppt	Illumina HiSeq 2500	13956137	129.171	21507336	2778119001	0.698436	20.0776
LE_1309A	PRJNA497294	SAMN10254606	ENVE_0183	LE	A	Metagenome of Lake Eufaula from September 8, 2013	2013-09-08	USA: Lake Eufaula	31.6629	-85.0622	31.66294 N 85.062168 W	1.6-0.2um	lake	58 MASL	30.04 C	6.89	0.157 mS/cm	5.8 NTU	7.39 mg/L DO	0.102 g/l TDS	0 ppt	Illumina Genome Analyzer II	24356583	134.402	36225560	4868802480	0.789479	19.745
LE_1409A	PRJNA497294	SAMN10254607	ENVE_0342	LE	A	Metagenome of Lake Eufaula from September 24, 2014	2014-09-24	USA: Lake Eufaula	31.6629	-85.0622	31.66294 N 85.062168 W	1.6-0.2um	lake	58 MASL	28.23 C	6	0.102 mS/cm	7.2 NTU	7.73 mg/L DO	0.066 g/l TDS	0 ppt	Illumina HiSeq 2500	12237369	141.961	20729488	2942772313	0.704679	20.0205
LE_1510A	PRJNA497294	SAMN10254656	ENVE_0372	LE	A	Metagenome of Lake Eufaula from October 4, 2015	2015-10-04	USA: Lake Eufaula	31.6629	-85.0622	31.66294 N 85.062168 W	1.6-0.2um	lake	58 MASL	23.42 C	8.02	0.107 mS/cm	6.2 NTU	6.77 mg/L DO	0.07 g/l TDS	0 ppt	Illumina HiSeq 2500	16363931	139.926	27102712	3792361940	0.71851	20.1307
LE_1510B	PRJNA497294	SAMN10254660	ENVE_0371	LE	B	Metagenome of Lake Eufaula from October 4, 2015	2015-10-04	USA: Lake Eufaula	31.6629	-85.0622	31.66294 N 85.062168 W	1.6-0.2um	lake	58 MASL	missing	missing	missing	missing	missing	missing	missing	Illumina HiSeq 2500	20498231	140.18	34020162	4768936572	0.742456	20.0861
LE_1510C	PRJNA497294	SAMN10254661	ENVE_0387	LE	C	Metagenome of Lake Eufaula from October 4, 2015	2015-10-04	USA: Lake Eufaula	31.6629	-85.0622	31.66294 N 85.062168 W	1.6-0.2um	lake	58 MASL	missing	missing	missing	missing	missing	missing	missing	Illumina Genome Analyzer II	19951655	160.46	25290996	4058202434	0.700524	20.1079
LH_1009A	PRJNA497294	SAMN10254608	ENVE_0014	LH	A	Metagenome of Lake Harding from September 17, 2010	2010-09-17	USA: Lake Harding	32.6646	-85.0874	32.664624 N 85.087393 W	1.6-0.2um	lake	159 MASL	29.31 C	6.64	0.101 mS/cm	5.3 NTU	4.9 mg/L DO	0.066 g/l TDS	0 ppt	Illumina Genome Analyzer II	14196478	84.95	18620928	1581847157	0.675962	19.5002
LH_1208A	PRJNA497294	SAMN10254609	ENVE_0121	LH	A	Metagenome of Lake Harding from August 1, 2012	2012-08-01	USA: Lake Harding	32.6646	-85.0874	32.664624 N 85.087393 W	1.6-0.2um	lake	159 MASL	31.38 C	missing	0.12 mS/cm	6.4 NTU	9.23 mg/L DO	0.078 g/l TDS	0 ppt	Illumina HiSeq 2000	15074666	128.528	22941396	2948621426	0.748313	19.4239
LH_1309A	PRJNA497294	SAMN10254610	ENVE_0181	LH	A	Metagenome of Lake Harding from September 6, 2013	2013-09-06	USA: Lake Harding	32.6646	-85.0874	32.664624 N 85.087393 W	1.6-0.2um	lake	159 MASL	31.68 C	8.61	0.086 mS/cm	8.5 NTU	9.72 mg/L DO	0.056 g/l TDS	0 ppt	Illumina Genome Analyzer II	26109366	132.905	30471518	4049812188	0.815678	19.7825
LH_1409A	PRJNA497294	SAMN10254611	ENVE_0343	LH	A	Metagenome of Lake Harding from September 27, 2014	2014-09-27	USA: Lake Harding	32.6646	-85.0874	32.664624 N 85.087393 W	1.6-0.2um	lake	159 MASL	25.84 C	6.13	0.123 mS/cm	3.1 NTU	9.32 mg/L DO	0.08 g/l TDS	0 ppt	Illumina HiSeq 2500	12390914	141.533	20456710	2895300589	0.709315	19.977
LH_1510A	PRJNA497294	SAMN10254657	ENVE_0373	LH	A	Metagenome of Lake Harding from October 5, 2015	2015-10-05	USA: Lake Harding	32.6646	-85.0874	32.664624 N 85.087393 W	1.6-0.2um	lake	159 MASL	24.17 C	5.38	0.115 mS/cm	1.1 NTU	7.14 mg/L DO	0.074 g/l TDS	0 ppt	Illumina Genome Analyzer II	15746411	134.308	26014124	3493916803	0.762816	19.6225
LL_1007B	PRJNA497294	SAMN02302271	ENVE_0042	LL	B	Metagenome of Lake Lanier from July 6, 2010	2010-07-06	USA: Lake Lanier	34.2611	-83.9501	34.261117 N 83.950069 W	1.6-0.2um	lake	356 MASL	30.47 C	7.5	0.041 mS/cm	5.2 NTU	8.93 mg/L DO	0.027 g/l TDS	0 ppt	Illumina Genome Analyzer II	36655361	88.3638	48847670	4316364576	0.830875	18.8577
LL_1007C	PRJNA497294	SAMN10254612	ENVE_0006	LL	C	Metagenome of Lake Lanier from July 6, 2010	2010-07-06	USA: Lake Lanier	34.2611	-83.9501	34.261117 N 83.950069 W	1.6-0.2um	lake	356 MASL	30.47 C	7.5	0.041 mS/cm	5.2 NTU	8.93 mg/L DO	0.027 g/l TDS	0 ppt	Illumina Genome Analyzer II	6798982	79.3994	5222894	414694720	0.46033	19.2034
LL_1008A	PRJNA497294	SAMN10254613	ENVE_0044	LL	A	Metagenome of Lake Lanier from August 13, 2010	2010-08-13	USA: Lake Lanier	34.2611	-83.9501	34.261117 N 83.950069 W	1.6-0.2um	lake	356 MASL	32.66 C	8.54	0.046 mS/cm	3.5 NTU	6.4 mg/L DO	0.03 g/l TDS	0 ppt	Illumina HiSeq 2000	17385040	92.2105	25651094	2365300722	0.808143	18.5091
LL_1009A	PRJNA497294	SAMN02302272	ENVE_0008	LL	A	Metagenome of Lake Lanier from September 10, 2010	2010-09-10	USA: Lake Lanier	34.2611	-83.9501	34.261117 N 83.950069 W	1.6-0.2um	lake	356 MASL	28.78 C	7.6	0.046 mS/cm	5.3 NTU	7.52 mg/L DO	0.03 g/l TDS	0 ppt	Illumina Genome Analyzer II	21320287	86.8529	21572610	1873644207	0.793559	18.9137
LL_1010A	PRJNA497294	SAMN10254614	ENVE_0178	LL	A	Metagenome of Lake Lanier from October 17, 2010	2010-10-17	USA: Lake Lanier	34.2611	-83.9501	34.261117 N 83.950069 W	1.6-0.2um	lake	356 MASL	22.63 C	6.78	0.045 mS/cm	4 NTU	7.84 mg/L DO	0.029 g/l TDS	0 ppt	Illumina HiSeq 2500	26253430	134.034	37829052	5070396191	0.825696	19.4272
LL_1011A	PRJNA497294	SAMN02302397	ENVE_0012	LL	A	Metagenome of Lake Lanier from November 14, 2010	2010-11-14	USA: Lake Lanier	34.2611	-83.9501	34.261117 N 83.950069 W	1.6-0.2um	lake	356 MASL	17.87 C	5.73	0.046 mS/cm	4.1 NTU	5.54 mg/L DO	0.03 g/l TDS	0 ppt	Illumina Genome Analyzer II	23673621	87.5976	36248888	3175317071	0.845056	19.0848
LL_1101B	PRJNA497294	SAMN02302398	ENVE_0040	LL	B	Metagenome of Lake Lanier from January 29, 2011	2011-01-29	USA: Lake Lanier	34.2611	-83.9501	34.261117 N 83.950069 W	1.6-0.2um	lake	356 MASL	7.81 C	6.56	0.046 mS/cm	5.4 NTU	4.16 mg/L DO	0.03 g/l TDS	0 ppt	Illumina Genome Analyzer II	26166417	87.4593	33649630	2942973817	0.667326	20.425
LL_1103A	PRJNA497294	SAMN10254615	ENVE_0047	LL	A	Metagenome of Lake Lanier from March 8, 2011	2011-03-08	USA: Lake Lanier	34.2611	-83.9501	34.261117 N 83.950069 W	1.6-0.2um	lake	356 MASL	10.98 C	6.33	0.047 mS/cm	5.4 NTU	1.65 mg/L DO	0.03 g/l TDS	0 ppt	Illumina HiSeq 2000	18835053	91.5078	27182248	2487386720	0.691042	20.2143
LL_1104A	PRJNA497294	SAMN10254616	ENVE_0176	LL	A	Metagenome of Lake Lanier from April 14, 2011	2011-04-14	USA: Lake Lanier	34.2611	-83.9501	34.261117 N 83.950069 W	1.6-0.2um	lake	356 MASL	18.26 C	8.96	0.05 mS/cm	4.5 NTU	0.95 mg/L DO	0.032 g/l TDS	0 ppt	Illumina HiSeq 2500	23131742	135.891	35026754	4759823353	0.81836	19.6246
LL_1107A	PRJNA497294	SAMN10254617	ENVE_0073	LL	A	Metagenome of Lake Lanier from July 27, 2011	2011-07-27	USA: Lake Lanier	34.2611	-83.9501	34.261117 N 83.950069 W	1.6-0.2um	lake	356 MASL	missing	missing	missing	missing	missing	missing	missing	Illumina HiSeq 2500	24707966	114.523	13717302	1570951639	0.727372	17.38
LL_1108A	PRJNA497294	SAMN10254618	ENVE_0177	LL	A	Metagenome of Lake Lanier from August 26, 2011	2011-08-26	USA: Lake Lanier	34.2611	-83.9501	34.261117 N 83.950069 W	1.6-0.2um	lake	356 MASL	30.01 C	missing	0.05 mS/cm	5.8 NTU	0.86 mg/L DO	0.033 g/l TDS	0 ppt	Illumina HiSeq 2500	24087231	133.923	34947908	4680322305	0.876433	18.837
LL_1207A	PRJNA497294	SAMN10254619	ENVE_0116	LL	A	Metagenome of Lake Lanier from July 19, 2012	2012-07-19	USA: Lake Lanier	34.2611	-83.9501	34.261117 N 83.950069 W	1.6-0.2um	lake	356 MASL	29.97 C	missing	missing	4.4 NTU	13.38 mg/L DO	missing	0 ppt	Illumina HiSeq 2500	11155222	131.439	18142042	2384576143	0.780487	18.918
LL_1209A	PRJNA497294	SAMN10254620	ENVE_0115	LL	A	Metagenome of Lake Lanier from September 9, 2012	2012-09-09	USA: Lake Lanier	34.2611	-83.9501	34.261117 N 83.950069 W	1.6-0.2um	lake	356 MASL	27.78 C	6.5	0.051 mS/cm	4.3 NTU	3.88 mg/L DO	0.033 g/l TDS	0 ppt	Illumina MiSeq	11436278	131.78	18545972	2443984028	0.706017	19.6318
LL_1211A	PRJNA497294	SAMN10254621	ENVE_0114	LL	A	Metagenome of Lake Lanier from November 30, 2012	2012-11-30	USA: Lake Lanier	34.2611	-83.9501	34.261117 N 83.950069 W	1.6-0.2um	lake	356 MASL	13 C	6.5	0.051 mS/cm	6 NTU	3.9 mg/L DO	0.033 g/l TDS	0 ppt	Illumina HiSeq 2500	13950500	132.227	23017724	3043557023	0.667541	20.2639
LL_1302A	PRJNA497294	SAMN10254622	ENVE_0146	LL	A	Metagenome of Lake Lanier from February 2, 2013	2013-02-02	USA: Lake Lanier	34.2611	-83.9501	34.261117 N 83.950069 W	1.6-0.2um	lake	356 MASL	10.7 C	6	missing	missing	missing	missing	missing	Illumina HiSeq 2500	7568034	168.475	12359350	2082246723	0.599726	20.3178
LL_1304A	PRJNA497294	SAMN10254623	ENVE_0188	LL	A	Metagenome of Lake Lanier from April 7, 2013	2013-04-07	USA: Lake Lanier	34.2611	-83.9501	34.261117 N 83.950069 W	1.6-0.2um	lake	356 MASL	15 C	6	missing	missing	missing	missing	missing	Illumina HiSeq 2500	26926160	135.16	39878454	5389981985	0.818965	19.9703
LL_1305A	PRJNA497294	SAMN10254624	ENVE_0187	LL	A	Metagenome of Lake Lanier from May 23, 2013	2013-05-23	USA: Lake Lanier	34.2611	-83.9501	34.261117 N 83.950069 W	1.6-0.2um	lake	356 MASL	25 C	6.65	missing	missing	missing	missing	missing	Illumina HiSeq 2500	25610169	134.276	37394622	5021201352	0.794741	19.8267
LL_1308A	PRJNA497294	SAMN10254625	ENVE_0186	LL	A	Metagenome of Lake Lanier from August 29, 2013	2013-08-29	USA: Lake Lanier	34.2611	-83.9501	34.261117 N 83.950069 W	1.6-0.2um	lake	356 MASL	27 C	7.56	0.042 mS/cm	5.4 NTU	50 mg/L DO	0.027 g/l TDS	0 ppt	Illumina HiSeq 2500	25956209	134.328	37757778	5071909998	0.842282	19.4762
LL_1309A	PRJNA497294	SAMN10254626	ENVE_0175	LL	A	Metagenome of Lake Lanier from September 12, 2013	2013-09-12	USA: Lake Lanier	34.2611	-83.9501	34.261117 N 83.950069 W	1.6-0.2um	lake	356 MASL	29.34 C	7.25	0.042 mS/cm	3 NTU	7.67 mg/L DO	0.027 g/l TDS	0 ppt	Illumina HiSeq 2500	25755985	133.574	36432088	4866368405	0.882081	18.8857
LL_1311A	PRJNA497294	SAMN10254627	ENVE_0309	LL	A	Metagenome of Lake Lanier from November 24, 2013	2013-11-24	USA: Lake Lanier	34.2611	-83.9501	34.261117 N 83.950069 W	1.6-0.2um	lake	356 MASL	16.36 C	8.7	0.043 mS/cm	5.8 NTU	8.02 mg/L DO	0.028 g/l TDS	0 ppt	Illumina HiSeq 2500	24990949	123.773	24602498	3045127195	0.69484	20.1665
LL_1312A	PRJNA497294	SAMN10254628	ENVE_0305	LL	A	Metagenome of Lake Lanier from December 15, 2013	2013-12-15	USA: Lake Lanier	34.2611	-83.9501	34.261117 N 83.950069 W	1.6-0.2um	lake	356 MASL	13 C	7.51	0.079 mS/cm	4.9 NTU	10.31 mg/L DO	0.051 g/l TDS	0 ppt	Illumina HiSeq 2500	25596815	123.172	36439686	4488342168	0.768193	20.084
LL_1402A	PRJNA497294	SAMN10254629	ENVE_0306	LL	A	Metagenome of Lake Lanier from February 22, 2014	2014-02-22	USA: Lake Lanier	34.2611	-83.9501	34.261117 N 83.950069 W	1.6-0.2um	lake	356 MASL	9.39 C	7.62	0.044 mS/cm	3.5 NTU	11.45 mg/L DO	0.028 g/l TDS	0 ppt	Illumina HiSeq 2500	22708760	122.694	23692832	2906975955	0.788442	19.361
LL_1405A	PRJNA497294	SAMN10254630	ENVE_0308	LL	A	Metagenome of Lake Lanier from May 2, 2014	2014-05-02	USA: Lake Lanier	34.2611	-83.9501	34.261117 N 83.950069 W	1.6-0.2um	lake	356 MASL	missing	missing	missing	missing	missing	missing	missing	Illumina HiSeq 2500	30265126	125.319	14467646	1813069919	0.650509	19.8388
LL_1406A	PRJNA497294	SAMN10254631	ENVE_0307	LL	A	Metagenome of Lake Lanier from June 15, 2014	2014-06-15	USA: Lake Lanier	34.2611	-83.9501	34.261117 N 83.950069 W	1.6-0.2um	lake	356 MASL	28.08 C	7.7	0.042 mS/cm	2.1 NTU	11.39 mg/L DO	0.027 g/l TDS	0 ppt	Illumina HiSeq 2500	22970363	124.399	34218434	4256726745	0.8293	19.1801
LL_1408A	PRJNA497294	SAMN10254632	ENVE_0304	LL	A	Metagenome of Lake Lanier from August 7, 2014	2014-08-07	USA: Lake Lanier	34.2611	-83.9501	34.261117 N 83.950069 W	1.6-0.2um	lake	356 MASL	28.25 C	missing	0.046 mS/cm	3.1 NTU	8.79 mg/L DO	0.03 g/l TDS	0 ppt	Illumina HiSeq 2500	25373076	124.728	37663642	4697727933	0.808224	19.3932
LL_1409A	PRJNA497294	SAMN10254633	ENVE_0347	LL	A	Metagenome of Lake Lanier from September 21, 2014	2014-09-21	USA: Lake Lanier	34.2611	-83.9501	34.261117 N 83.950069 W	1.6-0.2um	lake	356 MASL	26.99 C	missing	0.045 mS/cm	4.6 NTU	6.21 mg/L DO	0.029 g/l TDS	0 ppt	Illumina HiSeq 2500	12577822	141.976	21772954	3091230501	0.812783	19.4133
LL_1410A	PRJNA497294	SAMN10254634	ENVE_0348	LL	A	Metagenome of Lake Lanier from October 26, 2014	2014-10-26	USA: Lake Lanier	34.2611	-83.9501	34.261117 N 83.950069 W	1.6-0.2um	lake	356 MASL	21.16 C	6.59	0.047 mS/cm	2.3 NTU	10.65 mg/L DO	0.031 g/l TDS	0 ppt	Illumina HiSeq 2500	11893879	141.685	20236684	2867232323	0.842658	19.0322
LL_1412A	PRJNA497294	SAMN10254635	ENVE_0349	LL	A	Metagenome of Lake Lanier from December 18, 2014	2014-12-18	USA: Lake Lanier	34.2611	-83.9501	34.261117 N 83.950069 W	1.6-0.2um	lake	356 MASL	12.38 C	6.62	0.05 mS/cm	5.7 NTU	12.84 mg/L DO	0.032 g/l TDS	0 ppt	Illumina HiSeq 2500	16562356	141.673	28932016	4098885016	0.747739	20.1105
LL_1503A	PRJNA497294	SAMN10254650	ENVE_0366	LL	A	Metagenome of Lake Lanier from March 15, 2015	2015-03-15	USA: Lake Lanier	34.2611	-83.9501	34.261117 N 83.950069 W	1.6-0.2um	lake	356 MASL	10.78 C	7.31	0.047 mS/cm	3.1 NTU	18.6 mg/L DO	0.03 g/l TDS	0 ppt	Illumina HiSeq 2500	19796354	139.527	32947060	4597002222	0.784869	19.4182
LL_1505A	PRJNA497294	SAMN10254651	ENVE_0367	LL	A	Metagenome of Lake Lanier from May 28, 2015	2015-05-28	USA: Lake Lanier	34.2611	-83.9501	34.261117 N 83.950069 W	1.6-0.2um	lake	356 MASL	25.61 C	6.65	0.049 mS/cm	1.6 NTU	11.68 mg/L DO	0.032 g/l TDS	0 ppt	Illumina HiSeq 2500	12884385	141.646	20427536	2893485263	0.772885	18.9347
LL_1507A	PRJNA497294	SAMN10254652	ENVE_0368	LL	A	Metagenome of Lake Lanier from July 15, 2015	2015-07-15	USA: Lake Lanier	34.2611	-83.9501	34.261117 N 83.950069 W	1.6-0.2um	lake	356 MASL	30.08 C	7.43	0.055 mS/cm	2.6 NTU	12.18 mg/L DO	0.036 g/l TDS	0 ppt	Illumina HiSeq 2500	11237783	141.527	17709188	2506332048	0.751094	18.7363
LL_1508A	PRJNA497294	SAMN10254649	ENVE_0365	LL	A	Metagenome of Lake Lanier from August 24, 2015	2015-08-24	USA: Lake Lanier	34.2611	-83.9501	34.261117 N 83.950069 W	1.6-0.2um	lake	356 MASL	29.51 C	8.04	0.053 mS/cm	6 NTU	9.29 mg/L DO	0.034 g/l TDS	0 ppt	Illumina Genome Analyzer II	14858696	137.674	23980630	3301516312	0.818764	20.0197
LL_1510A	PRJNA497294	SAMN10254653	ENVE_0369	LL	A	Metagenome of Lake Lanier from October 15, 2015	2015-10-15	USA: Lake Lanier	34.2611	-83.9501	34.261117 N 83.950069 W	1.6-0.2um	lake	356 MASL	22.82 C	5.1	0.052 mS/cm	2 NTU	10.73 mg/L DO	0.034 g/l TDS	0 ppt	Illumina HiSeq 2500	5855767	131.943	9309464	1228314130	0.651378	19.3102
LLBB_1208A	PRJNA497294	SAMN10254636	ENVE_0185	LL	A	Metagenome of Lake Lanier from August 2, 2012	2012-08-02	USA: Lake Lanier	34.2611	-83.9501	34.261117 N 83.950069 W	1.6-0.2um	lake	356 MASL	30.87 C	6.5	0.055 mS/cm	4.3 NTU	5.9 mg/L DO	0.036 g/l TDS	0 ppt	Illumina HiSeq 2500	23523371	134.83	34848214	4698594912	0.891947	18.4091
LLGFA_1308A	PRJNA497294	SAMN10254637	ENVE_0179	LL	A	Metagenome of Lake Lanier from August 29, 2013	2013-08-29	USA: Lake Lanier	34.2611	-83.9501	34.261117 N 83.950069 W	2.5-1.6um	lake	356 MASL	27 C	7.56	0.042 mS/cm	5.4 NTU	50 mg/L DO	0.027 g/l TDS	0 ppt	Illumina HiSeq 2500	27762649	132.849	39823608	5290522670	0.84837	19.8017
LLGFA_1309A	PRJNA497294	SAMN10254638	ENVE_0180	LL	A	Metagenome of Lake Lanier from September 12, 2013	2013-09-12	USA: Lake Lanier	34.2611	-83.9501	34.261117 N 83.950069 W	2.5-1.6um	lake	356 MASL	29.34 C	7.25	0.042 mS/cm	3 NTU	7.67 mg/L DO	0.027 g/l TDS	0 ppt	Illumina Genome Analyzer II	28057022	132.066	39372846	5199816004	0.75374	20.3721
LLLB_1208A	PRJNA497294	SAMN10254639	ENVE_0174	LL	A	Metagenome of Lake Lanier from August 2, 2012	2012-08-02	USA: Lake Lanier	34.2611	-83.9501	34.261117 N 83.950069 W	1.6-0.2um	lake	356 MASL	31.21 C	6.5	0.048 mS/cm	5.7 NTU	5.46 mg/L DO	0.031 g/l TDS	0 ppt	Illumina HiSeq 2500	13442690	132.156	18200450	2405292928	0.799398	18.7546
LLOT_1208A	PRJNA497294	SAMN10254640	ENVE_0113	LL	A	Metagenome of Lake Lanier from August 2, 2012	2012-08-02	USA: Lake Lanier	34.2611	-83.9501	34.261117 N 83.950069 W	1.6-0.2um	lake	356 MASL	31.18 C	6.5	0.043 mS/cm	8.2 NTU	4.72 mg/L DO	0.028 g/l TDS	0 ppt	Illumina HiSeq 2500	12759294	131.627	20787922	2736258689	0.715764	19.8182
LS_1009A	PRJNA497294	SAMN10254641	ENVE_0017	LS	A	Metagenome of Lake Seminole from September 24, 2010	2010-09-24	USA: Lake Seminole	30.7431	-84.8587	30.743083 N 84.858652 W	1.6-0.2um	lake	25 MASL	30.03 C	7.99	0.154 mS/cm	7.2 NTU	4.46 mg/L DO	0.1 g/l TDS	0 ppt	Illumina HiSeq 2500	15189157	85.6973	20909736	1791908195	0.661715	19.6615
LS_1208A	PRJNA497294	SAMN10254642	ENVE_0118	LS	A	Metagenome of Lake Seminole from August 5, 2012	2012-08-05	USA: Lake Seminole	30.7431	-84.8587	30.743083 N 84.858652 W	1.6-0.2um	lake	25 MASL	31.16 C	6.5	0.138 mS/cm	11.2 NTU	4.15 mg/L DO	0.09 g/l TDS	0 ppt	Illumina HiSeq 2500	12069085	131.759	19684992	2593665347	0.635576	20.4692
LS_1309A	PRJNA497294	SAMN10254643	ENVE_0344	LS	A	Metagenome of Lake Seminole from September 8, 2013	2013-09-08	USA: Lake Seminole	30.7431	-84.8587	30.743083 N 84.858652 W	1.6-0.2um	lake	25 MASL	30.37 C	6.64	0.072 mS/cm	5.9 NTU	6.16 mg/L DO	0.047 g/l TDS	0 ppt	Illumina HiSeq 2500	9534590	142.277	16170344	2300659964	0.789365	19.3203
LS_1409A	PRJNA497294	SAMN10254644	ENVE_0345	LS	A	Metagenome of Lake Seminole from September 24, 2014	2014-09-24	USA: Lake Seminole	30.7431	-84.8587	30.743083 N 84.858652 W	1.6-0.2um	lake	25 MASL	27.27 C	6	0.163 mS/cm	3.6 NTU	9.58 mg/L DO	0.106 g/l TDS	0 ppt	Illumina HiSeq 2500	18504340	134.324	32322980	4341759495	0.828464	19.3847
LS_1510A	PRJNA497294	SAMN10254658	ENVE_0374	LS	A	Metagenome of Lake Seminole from October 4, 2015	2015-10-04	USA: Lake Seminole	30.7431	-84.8587	30.743083 N 84.858652 W	1.6-0.2um	lake	25 MASL	23.63 C	9.26	0.166 mS/cm	6.3 NTU	8.08 mg/L DO	0.108 g/l TDS	0 ppt	Illumina HiSeq 2500	15300559	140.197	25294186	3546174585	0.789871	19.7167
LWP_1009A	PRJNA497294	SAMN10254645	ENVE_0016	LWP	A	Metagenome of Lake Westpoint from September 17, 2010	2010-09-17	USA: Lake Westpoint	32.9335	-85.1963	32.933463 N 85.19634 W	1.6-0.2um	lake	195 MASL	30.7 C	7.74	0.111 mS/cm	4.9 NTU	3.68 mg/L DO	0.072 g/l TDS	0 ppt	Illumina HiSeq 2500	13089020	84.0455	15868672	1333689984	0.657995	19.5638
LWP_1208A	PRJNA497294	SAMN10254646	ENVE_0119	LWP	A	Metagenome of Lake Westpoint from August 1, 2012	2012-08-01	USA: Lake Westpoint	32.9335	-85.1963	32.933463 N 85.19634 W	1.6-0.2um	lake	195 MASL	32.26 C	missing	0.146 mS/cm	7.6 NTU	3.89 mg/L DO	0.095 g/l TDS	0 ppt	Illumina HiSeq 2500	12487282	130.097	19936940	2593737965	0.732046	19.475
LWP_1309A	PRJNA497294	SAMN10254647	ENVE_0182	LWP	A	Metagenome of Lake Westpoint from September 6, 2013	2013-09-06	USA: Lake Westpoint	32.9335	-85.1963	32.933463 N 85.19634 W	1.6-0.2um	lake	195 MASL	30.04 C	6.2	0.084 mS/cm	5.4 NTU	6.78 mg/L DO	0.054 g/l TDS	0 ppt	Illumina MiSeq	23371161	129.702	31907588	4138468192	0.855487	19.0263
LWP_1409A	PRJNA497294	SAMN10254648	ENVE_0346	LWP	A	Metagenome of Lake Westpoint from September 27, 2014	2014-09-27	USA: Lake Westpoint	32.9335	-85.1963	32.933463 N 85.19634 W	1.6-0.2um	lake	195 MASL	26.36 C	6.53	0.112 mS/cm	3.4 NTU	6.97 mg/L DO	0.073 g/l TDS	0 ppt	Illumina HiSeq 2500	11654222	141.853	19438930	2757472982	0.756482	19.683
LWP_1510A	PRJNA497294	SAMN10254659	ENVE_0375	LWP	A	Metagenome of Lake Westpoint from October 5, 2015	2015-10-05	USA: Lake Westpoint	32.9335	-85.1963	32.933463 N 85.19634 W	1.6-0.2um	lake	195 MASL	24.28 C	7.25	0.133 mS/cm	4.3 NTU	7.84 mg/L DO	0.087 g/l TDS	0 ppt	Illumina HiSeq 2500	19767935	132.034	32412496	4279547030	0.77806	19.7316
